# MoMA: Large scale network model of Microbes, Metabolites and Aging hallmarks

**DOI:** 10.1101/2023.08.28.555041

**Authors:** Sarvesh Menon, Nishad Bapatdhar, Bipin Pradeep Kumar, Samik Ghosh

## Abstract

The gut microbiome is known to be a driver of age-related health decline. Various studies have shone light on the role of the gut microbiome as a marker as well as modulator of aging processes. However, the mechanisms by which the microbiome affects aging are still unclear. We have developed a Microbiome Metabolite Aging (MMA) fusion network by building upon a metabolic interaction network of gut microbiota to develop associations with the hallmarks of aging. The MMA, consisting of 238 metabolite-aging hallmark interactions serves as a tool to investigate the mammalian (and in particular human) gut microbiome as an effector of aging at a systems-level. The network further identifies 249 microbes that unequivocally affect the hallmarks of aging. The results highlight how the underlying biology of microbial metabolite mediated interactions, in conjunction with the topological properties at a network level, differentially regulate the aging hallmarks. This detailed microbial and metabolite association to the hallmarks of aging provides a foundation which is envisaged to be instrumental in advancing our knowledge of the physiology of aging, and for the development of novel therapeutic tools.
