## Supplementary material for "MoMA: Large scale network model of Microbes, Metabolites and Aging hallmarks": Microbes to Module mapping

Microbe	Module_ID
Helcococcus kunzii	Module_1
Melissococcus plutonius	Module_1
Leptotrichia wadei	Module_2
Plasmodium vivax	Module_2
Leptotrichia buccalis	Module_2
Leptotrichia goodfellowii	Module_2
Leptotrichia hofstadii	Module_2
Leptotrichia shahii	Module_2
Alloprevotella tannerae	Module_3
Capnocytophaga sputigena	Module_3
Odoribacter laneus	Module_3
Peptostreptococcus stomatis	Module_3
Prevotella veroralis	Module_3
Pseudoflavonifractor capillosus	Module_3
Capnocytophaga gingivalis	Module_3
Capnocytophaga granulosa	Module_3
Capnocytophaga ochracea	Module_3
Prevotella amnii	Module_3
Prevotella bergensis	Module_3
Prevotella bivia	Module_3
Prevotella bryantii	Module_3
Prevotella buccae	Module_3
Prevotella buccalis	Module_3
Prevotella disiens	Module_3
Prevotella marshii	Module_3
Prevotella melaninogenica	Module_3
Prevotella multiformis	Module_3
Prevotella oralis	Module_3
Prevotella oris	Module_3
Prevotella salivae	Module_3
Prevotella timonensis	Module_3
Atopobium parvulum	Module_4
Atopobium rimae	Module_4
Atopobium vaginae	Module_4
Bernardetia litoralis	Module_5
Caldisericum exile	Module_5
Lactobacillus ingluviei	Module_6
Staphylococcus warneri	Module_6
Staphylococcus capitis	Module_6
Staphylococcus carnosus	Module_6
Staphylococcus epidermidis	Module_6
Staphylococcus haemolyticus	Module_6
Staphylococcus hominis	Module_6
Staphylococcus lugdunensis	Module_6
Staphylococcus pseudintermedius	Module_6
Staphylococcus saprophyticus	Module_6
Leuconostoc kimchii	Module_7
Leuconostoc citreum	Module_7
Leuconostoc gelidum	Module_7
Ethanoligenens harbinense	Module_8
Ruminococcus lactaris	Module_8
Picrophilus torridus	Module_9
Sphingobium japonicum	Module_9
Spiroplasma chrysopicola	Module_10
Spiroplasma syrphidicola	Module_10
Spiroplasma melliferum	Module_10
Acidiphilium cryptum	Module_11
Aeropyrum pernix	Module_11
Gemella sanguinis	Module_11
Halobacterium salinarum	Module_11
Plasmodium yoelii	Module_11
Pyrococcus horikoshii	Module_11
Spiroplasma diminutum	Module_11
Spiroplasma taiwanense	Module_11
Thermococcus gammatolerans	Module_11
Thermococcus sibiricus	Module_11
Thermoplasma acidophilum	Module_11
Gemella bergeri	Module_11
Thermococcus barophilus	Module_11
Thermococcus onnurineus	Module_11
Gluconobacter oxydans	Module_12
Ketogulonicigenium vulgare	Module_12
Methylococcus capsulatus	Module_13
Xylella fastidiosa	Module_13
Listeria innocua	Module_14
Mesorhizobium loti	Module_14
Mycolicibacterium smegmatis	Module_14
Streptomyces griseus	Module_14
Desulfatibacillum alkenivorans	Module_15
Oxalobacter formigenes	Module_15
Aeromonas salmonicida	Module_16
Methylobacillus flagellatus	Module_16
Neisseria flavescens	Module_16
Neisseria sicca	Module_16
Rhodopseudomonas palustris	Module_16
Thermus aquaticus	Module_16
Thermus scotoductus	Module_16
Myroides odoratimimus	Module_16
Myroides odoratus	Module_16
Bacillus amyloliquefaciens	Module_17
Bacillus anthracis	Module_17
Bacillus atrophaeus	Module_17
Bacillus cellulosilyticus	Module_17
Bacillus cereus	Module_17
Bacillus clausii	Module_17
Bacillus coahuilensis	Module_17
Bacillus halodurans	Module_17
Bacillus mycoides	Module_17
Bacillus pseudofirmus	Module_17
Bacillus selenitireducens	Module_17
Bacillus licheniformis	Module_17
Bacillus pseudomycoides	Module_17
Bacillus thuringiensis	Module_17
Bradyrhizobium japonicum	Module_17
Geobacillus thermodenitrificans	Module_17
Hyphomicrobium denitrificans	Module_17
Methylotenera mobilis	Module_17
Neisseria mucosa	Module_17
Paracoccus denitrificans	Module_17
Pyrobaculum calidifontis	Module_17
Kingella denitrificans	Module_18
Moraxella catarrhalis	Module_18
Flavobacterium antarcticum	Module_19
Flavobacterium cauense	Module_19
Flavobacterium limnosediminis	Module_19
Flavobacterium psychrophilum	Module_19
Flavobacterium rivuli	Module_19
Enterobacter cancerogenus	Module_19
Flavobacterium enshiense	Module_19
Flavobacterium saliperosum	Module_19
Klebsiella variicola	Module_19
Proteus penneri	Module_19
Ureaplasma urealyticum	Module_19
Ureaplasma parvum	Module_19
Pseudomonas syringae	Module_20
Pseudomonas entomophila	Module_20
Pseudomonas savastanoi	Module_20
Pseudomonas stutzeri	Module_20
Brevibacillus brevis	Module_21
Paenibacillus polymyxa	Module_21
Caldicellulosiruptor bescii	Module_22
Cellulomonas flavigena	Module_22
Acidothermus cellulolyticus	Module_22
Caldicellulosiruptor saccharolyticus	Module_22
Cellulosilyticum lentocellum	Module_22
Cytophaga hutchinsonii	Module_22
Ilyobacter polytropus	Module_22
Rhodothermus marinus	Module_22
Spirochaeta thermophila	Module_22
Thermobifida fusca	Module_22
Thermotoga neapolitana	Module_22
Brucella abortus	Module_23
Brucella melitensis	Module_23
Rhizobium leguminosarum	Module_24
Rhodobacter capsulatus	Module_24
Bacillus pumilus	Module_25
Mycobacterium tuberculosis	Module_25
Fusobacterium gonidiaformans	Module_26
Fusobacterium mortiferum	Module_26
Fusobacterium periodonticum	Module_26
Fusobacterium russii	Module_26
Fusobacterium ulcerans	Module_26
Fusobacterium varium	Module_26
Campylobacter coli	Module_27
Campylobacter concisus	Module_27
Campylobacter curvus	Module_27
Campylobacter fetus	Module_27
Campylobacter gracilis	Module_27
Campylobacter hominis	Module_27
Campylobacter lari	Module_27
Campylobacter rectus	Module_27
Campylobacter showae	Module_27
Helicobacter acinonychis	Module_27
Helicobacter bilis	Module_27
Helicobacter bizzozeronii	Module_27
Helicobacter canadensis	Module_27
Helicobacter canis	Module_27
Helicobacter cetorum	Module_27
Helicobacter cinaedi	Module_27
Helicobacter felis	Module_27
Helicobacter fennelliae	Module_27
Helicobacter hepaticus	Module_27
Helicobacter macacae	Module_27
Helicobacter mustelae	Module_27
Helicobacter pullorum	Module_27
Helicobacter pylori	Module_27
Helicobacter suis	Module_27
Methanococcus vannielii	Module_27
Methanococcus voltae	Module_27
Methanocorpusculum labreanum	Module_27
Methanolacinia petrolearia	Module_27
Methanothermococcus okinawensis	Module_27
Campylobacter upsaliensis	Module_27
Dethiobacter alkaliphilus	Module_27
Helicobacter winghamensis	Module_27
Ignicoccus hospitalis	Module_27
Methanococcus aeolicus	Module_27
Methanoculleus marisnigri	Module_27
Methanopyrus kandleri	Module_27
Methanothermus fervidus	Module_27
Thermodesulfatator atlanticus	Module_27
Haemophilus influenzae	Module_28
Haemophilus parainfluenzae	Module_28
Aggregatibacter actinomycetemcomitans	Module_29
Veillonella dispar	Module_29
Veillonella atypica	Module_29
Denitrovibrio acetiphilus	Module_30
Desulfuromonas acetoxidans	Module_30
Methanothrix thermoacetophila	Module_30
Shewanella denitrificans	Module_30
Methanothermobacter marburgensis	Module_31
Methanothermobacter thermautotrophicus	Module_31
Methanosphaera stadtmanae	Module_32
Methanosphaerula palustris	Module_32
Methanobrevibacter ruminantium	Module_32
Methanococcus maripaludis	Module_32
Methanospirillum hungatei	Module_32
