## Supplementary material for "MoMA: Large scale network model of Microbes, Metabolites and Aging hallmarks": Data on metabolite and hallmark associations along with reference publications

Hallmark	Metabolite	Association	Reference
Loss of Proteostasis	1,2-diacylglycerol (1-acylglycerol, Monoacylglycerol, Monoglyceride, Monoacylglycerol, Diacylglycerol)	-1	[https://elifesciences.org/articles/77665]
Loss of Proteostasis	1,2-Ethanediol (Ethylene glycol)	1	[https://pubs.acs.org/doi/10.1021/acsomega.0c01185]
Loss of Proteostasis	2-Oxobutyrate (Alpha-ketobutyrate, 2-Oxobutanoate)	1	[https://www.mdpi.com/2218-1989/11/1/30]
Cellular Senescence	2-Oxobutyrate (Alpha-ketobutyrate, 2-Oxobutanoate)	1	[https://www.mdpi.com/2218-1989/11/1/30]
Chronic Inflammation	3-phenylpropionic acid (Phenylpropanoate, 3-phenylpropionate)	-1	[https://onlinelibrary.wiley.com/doi/10.1111/tpj.15390]
DNA damage and Genomic Instability	4-Aminobenzoate (para-aminobenzoic acid, PABA, p-Aminobenzoate)	-1	[https://biomedres.us/fulltexts/BJSTR.MS.ID.001791.php]
Loss of Proteostasis	4-Aminobutyrate (GABA)	-1	[https://www.ncbi.nlm.nih.gov/pmc/articles/PMC8380936/]
Altered Intercellular Communication	4-Aminobutyrate (GABA)	-1	[https://www.ncbi.nlm.nih.gov/pmc/articles/PMC8380936/]
DNA damage and Genomic Instability	Acetate	-1	[https://academic.oup.com/carcin/article/20/4/629/2526640?login=false],[https://www.ncbi.nlm.nih.gov/pmc/articles/PMC7752775/]
Epigenetic Alterations	Acetate	-1	[https://www.frontiersin.org/articles/10.3389/fendo.2020.00025/full]
Loss of Proteostasis	Acetate	-1	[https://www.mdpi.com/2076-3921/12/5/1073]
Deregulated Nutrient Sensing	Acetate	-1	[https://www.ncbi.nlm.nih.gov/pmc/articles/PMC6723943/]
Mitochondrial Dysfunction	Acetate	-1	[https://www.ncbi.nlm.nih.gov/pmc/articles/PMC7073211/]
Altered Intercellular Communication	Acetate	-1	[https://www.frontiersin.org/articles/10.3389/fendo.2020.00025/full]
Dysbiosis	Acetate	-1	[https://www.mdpi.com/2076-3921/12/5/1073]
Chronic Inflammation	Acetate	-1	[https://www.frontiersin.org/articles/10.3389/fendo.2020.00025/full]
Loss of Proteostasis	Adenosine	-1	[https://www.mdpi.com/1422-0067/21/14/5089]
Altered Intercellular Communication	Adenosine	-1	[https://www.mdpi.com/1422-0067/21/14/5089]
Chronic Inflammation	Adenosine	-1	[https://www.mdpi.com/1422-0067/21/14/5089]
Epigenetic Alterations	Adenosylcobalamin (Vitamin B12, Cobamide coenzyme, Cob[II]alamin, Vitamin B12r, Cob[I]alamin, Vitamin B12s, Aquacobalamin, Cobalamin [III])	-1	[https://www.nature.com/articles/s41598-019-54070-9]
Epigenetic Alterations	alpha-ketoglutarate (2-oxoglutarate)	-1	[https://www.nature.com/articles/s41467-020-19360-1]
Loss of Proteostasis	alpha-ketoglutarate (2-oxoglutarate)	-1	[https://www.ncbi.nlm.nih.gov/pmc/articles/PMC4703346/]
Disabled Autophagy	alpha-ketoglutarate (2-oxoglutarate)	-1	[https://www.ncbi.nlm.nih.gov/pmc/articles/PMC4703346/]
Deregulated Nutrient Sensing	alpha-ketoglutarate (2-oxoglutarate)	-1	[https://www.ncbi.nlm.nih.gov/pmc/articles/PMC4703346/]
Mitochondrial Dysfunction	alpha-ketoglutarate (2-oxoglutarate)	-1	[https://www.ncbi.nlm.nih.gov/pmc/articles/PMC5650381/]
Cellular Senescence	alpha-ketoglutarate (2-oxoglutarate)	-1	[https://www.nature.com/articles/s41467-020-19360-1]
Stem Cell Exhaustion	alpha-ketoglutarate (2-oxoglutarate)	-1	[https://www.nature.com/articles/s41467-020-19360-1]
Loss of Proteostasis	alpha-Linolenic acid (Omega-3 fatty acid, eicosapentaenoic acid)	-1	[https://www.ncbi.nlm.nih.gov/pmc/articles/PMC6801507/]
Dysbiosis	alpha-Linolenic acid (Omega-3 fatty acid, eicosapentaenoic acid)	-1	[https://www.sciencedirect.com/science/article/abs/pii/S0300908419300252?via%3Dihub]
Chronic Inflammation	alpha-Linolenic acid (Omega-3 fatty acid, eicosapentaenoic acid)	-1	[https://pubmed.ncbi.nlm.nih.gov/15514264/]
Mitochondrial Dysfunction	alpha-Tocopherol (Vitamin E, alpha-Tocotrienol)	-1	[https://www.ncbi.nlm.nih.gov/pmc/articles/PMC5187773/]
Cellular Senescence	Arabinogalactan	-1	[https://www.sciencedirect.com/science/article/abs/pii/S0144861722001862]
DNA damage and Genomic Instability	Ascorbic acid (Vitamin C, L-Ascorbate, Ascorbate)	-1	[https://www.mdpi.com/2218-273X/11/8/1130]
Loss of Proteostasis	Ascorbic acid (Vitamin C, L-Ascorbate, Ascorbate)	-1	[https://pubmed.ncbi.nlm.nih.gov/31867990/]
Chronic Inflammation	Ascorbic acid (Vitamin C, L-Ascorbate, Ascorbate)	-1	[https://www.ncbi.nlm.nih.gov/pmc/articles/PMC5746510/]
Epigenetic Alterations	beta-alanine (3-Aminopropionate)	-1	[https://www.ncbi.nlm.nih.gov/pmc/articles/PMC6333371/],[https://pubmed.ncbi.nlm.nih.gov/30030619/]
Loss of Proteostasis	beta-alanine (3-Aminopropionate)	-1	[https://www.ncbi.nlm.nih.gov/pmc/articles/PMC6333371/],[https://pubmed.ncbi.nlm.nih.gov/30030619/]
Mitochondrial Dysfunction	beta-alanine (3-Aminopropionate)	1	[https://www.ncbi.nlm.nih.gov/pmc/articles/PMC5097872/]
Cellular Senescence	beta-alanine (3-Aminopropionate)	-1	[https://www.ncbi.nlm.nih.gov/pmc/articles/PMC6333371/],[https://pubmed.ncbi.nlm.nih.gov/30030619/]
Epigenetic Alterations	Betaine (Glycine betaine)	-1	[https://www.ncbi.nlm.nih.gov/pmc/articles/PMC8224793/]
Loss of Proteostasis	Betaine (Glycine betaine)	-1	[https://www.ncbi.nlm.nih.gov/pmc/articles/PMC8224793/]
Mitochondrial Dysfunction	Betaine (Glycine betaine)	-1	[https://www.ncbi.nlm.nih.gov/pmc/articles/PMC8224793/]
Dysbiosis	Betaine (Glycine betaine)	-1	[https://www.ncbi.nlm.nih.gov/pmc/articles/PMC8224793/]
Dysbiosis	beta-Muricholic acid	-1	[https://www.mdpi.com/2073-4409/12/10/1371]
Mitochondrial Dysfunction	Biotin (Vitamin B7)	-1	[https://www.ncbi.nlm.nih.gov/pmc/articles/PMC8018149/]
Chronic Inflammation	Biotin (Vitamin B7)	-1	[https://www.ncbi.nlm.nih.gov/pmc/articles/PMC8018149/]
Dysbiosis	Butylamine	1	[https://www.tandfonline.com/doi/pdf/10.1080/089106000750060431],[https://www.sciencedirect.com/science/article/abs/pii/S1089860317301088?via%3Dihub]
Chronic Inflammation	Butylamine	1	[https://www.tandfonline.com/doi/pdf/10.1080/089106000750060431],[https://www.sciencedirect.com/science/article/abs/pii/S1089860317301088?via%3Dihub]
DNA damage and Genomic Instability	Butyrate	-1	[https://academic.oup.com/carcin/article/20/4/629/2526640?login=false],[https://www.ncbi.nlm.nih.gov/pmc/articles/PMC7752775/]
Epigenetic Alterations	Butyrate	-1	[https://www.frontiersin.org/articles/10.3389/fendo.2020.00025/full]
Loss of Proteostasis	Butyrate	-1	[https://www.mdpi.com/2076-3921/12/5/1073],[https://www.ncbi.nlm.nih.gov/pmc/articles/PMC9083164/]
Disabled Autophagy	Butyrate	-1	[https://www.nature.com/articles/cdd2010117#Sec2]
Mitochondrial Dysfunction	Butyrate	-1	[https://www.ncbi.nlm.nih.gov/pmc/articles/PMC7073211/]
Cellular Senescence	Butyrate	1	[https://www.ncbi.nlm.nih.gov/pmc/articles/PMC8479117/]
Dysbiosis	Butyrate	-1	[https://www.mdpi.com/2076-3921/12/5/1073]
Chronic Inflammation	Butyrate	-1	[https://www.ncbi.nlm.nih.gov/pmc/articles/PMC7752775/]
Altered Intercellular Communication	Ca2+ (Calcium)	-1	[https://www.nature.com/articles/cdd2013177#Sec2]
Altered Intercellular Communication	Carbon monoxide (CO)	-1	[https://www.ncbi.nlm.nih.gov/pmc/articles/PMC3788684/]
Chronic Inflammation	Carbon monoxide (CO)	-1	[https://www.ncbi.nlm.nih.gov/pmc/articles/PMC7291282/]
Dysbiosis	Cellulose (Beta-D-glucan)	-1	[https://www.ncbi.nlm.nih.gov/pmc/articles/PMC7583510/]
Chronic Inflammation	Cellulose (Beta-D-glucan)	-1	[https://www.ncbi.nlm.nih.gov/pmc/articles/PMC7583510/]
DNA damage and Genomic Instability	Cholecalciferol (Vitamin D3, Vitamin D2)	-1	[https://www.nature.com/articles/s12276-018-0038-9]
Telomere Attrition	Cholecalciferol (Vitamin D3, Vitamin D2)	-1	[https://www.degruyter.com/document/doi/10.1515/cclm-2014-1184/html?lang=en]
Loss of Proteostasis	Cholecalciferol (Vitamin D3, Vitamin D2)	-1	[https://pubmed.ncbi.nlm.nih.gov/27783938/]
Mitochondrial Dysfunction	Cholecalciferol (Vitamin D3, Vitamin D2)	-1	[https://www.mdpi.com/2079-7737/8/2/30]
Cellular Senescence	Cholecalciferol (Vitamin D3, Vitamin D2)	-1	[https://pubmed.ncbi.nlm.nih.gov/34710370/],[https://www.degruyter.com/document/doi/10.1515/cclm-2014-1184/html?lang=en]
Dysbiosis	Cholecalciferol (Vitamin D3, Vitamin D2)	-1	[https://www.mdpi.com/2079-7737/8/2/30]
Chronic Inflammation	Cholecalciferol (Vitamin D3, Vitamin D2)	-1	[https://www.mdpi.com/2079-7737/8/2/30] ,[https://www.ncbi.nlm.nih.gov/pmc/articles/PMC4070857/]
Epigenetic Alterations	Choline	-1	[https://www.ncbi.nlm.nih.gov/pmc/articles/PMC5599363/]
Dysbiosis	Choline	-1	[https://www.ncbi.nlm.nih.gov/pmc/articles/PMC7468957/]
Mitochondrial Dysfunction	Citrate	-1	[https://www.mdpi.com/2218-273X/11/2/141]
Epigenetic Alterations	Crotonate (2-Butenoate, 2-Butenoic acid, Crotonic acid, 3-Methylacrylic acid)	-1	[https://www.mdpi.com/2072-6651/10/7/300]
Mitochondrial Dysfunction	Decanoic acid (Decanoate)	-1	[https://www.mdpi.com/2072-6643/12/8/2379]
DNA damage and Genomic Instability	Deoxycholic acid	1	[https://www.ncbi.nlm.nih.gov/pmc/articles/PMC8847007/]
Chronic Inflammation	Deoxycholic acid	1	[https://www.ncbi.nlm.nih.gov/pmc/articles/PMC8847007/]
Mitochondrial Dysfunction	D-Fructose (Fructose)	1	[https://www.mdpi.com/2673-4540/3/4/44]
Dysbiosis	D-Fructose (Fructose)	1	[https://www.ncbi.nlm.nih.gov/pmc/articles/PMC7697676/]
DNA damage and Genomic Instability	D-Galactose	1	[https://link.springer.com/article/10.1007/s00253-022-12041-7]
Chronic Inflammation	D-Galactose	1	[https://link.springer.com/article/10.1007/s00253-022-12041-7]
Chronic Inflammation	D-Glucosamine (Glucosamine)	-1	[https://www.ncbi.nlm.nih.gov/pmc/articles/PMC8308242/]
Deregulated Nutrient Sensing	D-Glucose (Glucose)	1	[https://www.mdpi.com/2308-3417/5/4/95]
Cellular Senescence	D-Glucose (Glucose)	1	[https://www.mdpi.com/2308-3417/5/4/95]
Chronic Inflammation	D-Glucuronic acid (D-Glucuronate)	1	[https://www.ncbi.nlm.nih.gov/pmc/articles/PMC6781977/]
Loss of Proteostasis	Dimethyl sulfide (Methyl sulfide)	-1	[https://www.ncbi.nlm.nih.gov/pmc/articles/PMC5334523/]
Mitochondrial Dysfunction	D-Ribose (Ribose)	-1	[https://www.ncbi.nlm.nih.gov/pmc/articles/PMC5959283/]
Chronic Inflammation	D-Xylose (Xylose)	-1	[https://www.ncbi.nlm.nih.gov/pmc/articles/PMC5959283/]
DNA damage and Genomic Instability	Ethanol	1	[https://www.ncbi.nlm.nih.gov/pmc/articles/PMC3493059/]
Mitochondrial Dysfunction	Ethanol	1	[https://www.ncbi.nlm.nih.gov/pmc/articles/PMC3942818/]
Dysbiosis	Ethanol	1	[https://www.ncbi.nlm.nih.gov/pmc/articles/PMC7823357/]
Disabled Autophagy	Ethanolamine (Phosphatidylethanolamine)	-1	[https://www.ncbi.nlm.nih.gov/pmc/articles/PMC8650052/]
Mitochondrial Dysfunction	Ethanolamine (Phosphatidylethanolamine)	-1	[https://www.ncbi.nlm.nih.gov/pmc/articles/PMC8650052/]
Chronic Inflammation	Ferulate	-1	[https://www.ncbi.nlm.nih.gov/pmc/articles/PMC8683658/]
DNA damage and Genomic Instability	Folic acid (Folate, Vitamin B9)	-1	[https://www.ncbi.nlm.nih.gov/pmc/articles/PMC6795088/]
Epigenetic Alterations	Folic acid (Folate, Vitamin B9)	-1	[https://www.nature.com/articles/s41598-019-54070-9]
DNA damage and Genomic Instability	Formaldehyde	1	[https://www.ncbi.nlm.nih.gov/pmc/articles/PMC7758861/]
Epigenetic Alterations	Formaldehyde	-1	[https://www.ncbi.nlm.nih.gov/pmc/articles/PMC7758861/]
Mitochondrial Dysfunction	Formate	-1	[https://www.sciencedirect.com/science/article/pii/S2212877819304314]
Chronic Inflammation	Fructan (Inulin, Levan)	-1	[https://www.ncbi.nlm.nih.gov/pmc/articles/PMC4417592/]
Mitochondrial Dysfunction	Fumarate	-1	[https://www.ncbi.nlm.nih.gov/pmc/articles/PMC8485216/]
Chronic Inflammation	Fumarate	-1	[https://www.ncbi.nlm.nih.gov/pmc/articles/PMC4490529/]
Dysbiosis	Glycerol	-1	[https://journals.asm.org/doi/10.1128/mBio.00190-20]
Chronic Inflammation	Glycerol	-1	[https://journals.asm.org/doi/10.1128/mBio.00190-20]
Mitochondrial Dysfunction	Guanosine	-1	[http://www.aginganddisease.org/EN/10.14336/AD.2016.0208]
Altered Intercellular Communication	Guanosine	-1	[http://www.aginganddisease.org/EN/10.14336/AD.2016.0208]
Chronic Inflammation	Guanosine	-1	[http://www.aginganddisease.org/EN/10.14336/AD.2016.0208]
DNA damage and Genomic Instability	H2 (Hydrogen)	-1	[https://www.ncbi.nlm.nih.gov/pmc/articles/PMC8956398/]
Telomere Attrition	H2 (Hydrogen)	-1	[https://www.ncbi.nlm.nih.gov/pmc/articles/PMC8956398/]
Epigenetic Alterations	H2 (Hydrogen)	-1	[https://www.ncbi.nlm.nih.gov/pmc/articles/PMC8956398/]
Loss of Proteostasis	H2 (Hydrogen)	-1	[https://www.ncbi.nlm.nih.gov/pmc/articles/PMC8956398/]
Disabled Autophagy	H2 (Hydrogen)	-1	[https://www.ncbi.nlm.nih.gov/pmc/articles/PMC8956398/]
Deregulated Nutrient Sensing	H2 (Hydrogen)	-1	[https://www.ncbi.nlm.nih.gov/pmc/articles/PMC8956398/]
Mitochondrial Dysfunction	H2 (Hydrogen)	-1	[https://www.ncbi.nlm.nih.gov/pmc/articles/PMC8956398/]
Cellular Senescence	H2 (Hydrogen)	-1	[https://www.ncbi.nlm.nih.gov/pmc/articles/PMC8956398/]
Chronic Inflammation	H2 (Hydrogen)	-1	[https://www.ncbi.nlm.nih.gov/pmc/articles/PMC8956398/]
DNA damage and Genomic Instability	H2O2	1	[https://www.ncbi.nlm.nih.gov/pmc/articles/PMC5650381/]
Mitochondrial Dysfunction	H2O2	1	[https://www.ncbi.nlm.nih.gov/pmc/articles/PMC5650381/]
Cellular Senescence	H2O2	1	[https://www.nature.com/articles/s41467-020-19360-1],[https://www.sciencedirect.com/science/article/pii/S2213231716303512#s0020]
Loss of Proteostasis	H2S (HS-)	-1	[https://www.ncbi.nlm.nih.gov/pmc/articles/PMC5115888/]
Disabled Autophagy	H2S (HS-)	-1	[https://www.ncbi.nlm.nih.gov/pmc/articles/PMC3362591/]
Deregulated Nutrient Sensing	H2S (HS-)	-1	[https://www.ncbi.nlm.nih.gov/pmc/articles/PMC5115888/]
Mitochondrial Dysfunction	H2S (HS-)	-1	[https://www.ncbi.nlm.nih.gov/pmc/articles/PMC5115888/]
Stem Cell Exhaustion	H2S (HS-)	-1	[https://www.ncbi.nlm.nih.gov/pmc/articles/PMC5115888/]
Altered Intercellular Communication	H2S (HS-)	-1	[https://www.ncbi.nlm.nih.gov/pmc/articles/PMC5115888/]
Dysbiosis	Indole	-1	[https://www.ncbi.nlm.nih.gov/pmc/articles/PMC9248744/]
Chronic Inflammation	Indole	-1	[https://www.ncbi.nlm.nih.gov/pmc/articles/PMC9248744/]
Altered Intercellular Communication	Indole-3-acetate (Indoleacetate)	-1	[https://www.sciencedirect.com/science/article/pii/S2211124718304856#sec3]
Chronic Inflammation	Indole-3-acetate (Indoleacetate)	-1	[https://www.sciencedirect.com/science/article/pii/S2211124718304856#sec3]
Altered Intercellular Communication	Inositol (myo-Inositol, Inositol 1-phosphate, Myo-inositol phosphate)	-1	[https://www.ncbi.nlm.nih.gov/pmc/articles/PMC7554709/]
Disabled Autophagy	Itaconate	-1	[https://www.ncbi.nlm.nih.gov/pmc/articles/PMC6047741/]
Chronic Inflammation	Itaconate	-1	[https://www.ncbi.nlm.nih.gov/pmc/articles/PMC6047741/]
Deregulated Nutrient Sensing	L-Alanine (D-Alanine, Alanine)	-1	[https://www.sciencedirect.com/science/article/pii/S2468501119300082]
Disabled Autophagy	L-Arginine (Arginine)	1	[https://www.sciencedirect.com/science/article/pii/S2468501119300082]
Disabled Autophagy	L-Asparagine (Asparagine)	1	[https://www.sciencedirect.com/science/article/pii/S2468501119300082]
Chronic Inflammation	L-Asparagine (Asparagine)	-1	[https://www.sciencedirect.com/science/article/pii/S2468501119300082]
Mitochondrial Dysfunction	L-Aspartate (Aspartate, D-Aspartate)	-1	[https://www.sciencedirect.com/science/article/pii/S2468501119300082]
Loss of Proteostasis	L-Cysteine (Cysteine, D-Cysteine)	1	[https://www.sciencedirect.com/science/article/pii/S2468501119300082]
Disabled Autophagy	L-Glutamate (L-Glutamic acid, Glutamate, D-Glutamate)	1	[https://www.cell.com/trends/cell-biology/fulltext/S0962-8924(23)00023-5]
Deregulated Nutrient Sensing	L-Glutamate (L-Glutamic acid, Glutamate, D-Glutamate)	1	[https://www.cell.com/trends/cell-biology/fulltext/S0962-8924(23)00023-5],[https://pubmed.ncbi.nlm.nih.gov/36599349/]
Deregulated Nutrient Sensing	L-Glutamine (D-Glutamine, Glutamine)	-1	[https://www.sciencedirect.com/science/article/pii/S2468501119300082]
Dysbiosis	L-Glutamine (D-Glutamine, Glutamine)	-1	[https://www.sciencedirect.com/science/article/pii/S2468501119300082]
Chronic Inflammation	L-Glutamine (D-Glutamine, Glutamine)	-1	[https://www.sciencedirect.com/science/article/pii/S2468501119300082]
Mitochondrial Dysfunction	L-Glycine (Glycine)	-1	[https://www.sciencedirect.com/science/article/pii/S2468501119300082]
Chronic Inflammation	L-Glycine (Glycine)	-1	[https://www.sciencedirect.com/science/article/pii/S2468501119300082]
Chronic Inflammation	L-Histidine (Histidine)	-1	[https://www.sciencedirect.com/science/article/pii/S2468501119300082]
Dysbiosis	Linoleic acid (Omega-6 fatty acid)	-1	[https://www.ncbi.nlm.nih.gov/pmc/articles/PMC8105041/]
Chronic Inflammation	Linoleic acid (Omega-6 fatty acid)	-1	[https://www.ncbi.nlm.nih.gov/pmc/articles/PMC8105041/]
Epigenetic Alterations	L-Lactate ([S]-Lactate, Lactate, D-Lactate, [R]-Lactate)	-1	[https://www.nature.com/articles/s41392-022-01151-3]
Loss of Proteostasis	L-Lactate ([S]-Lactate, Lactate, D-Lactate, [R]-Lactate)	-1	[https://www.ncbi.nlm.nih.gov/pmc/articles/PMC6737085/]
Disabled Autophagy	L-Lactate ([S]-Lactate, Lactate, D-Lactate, [R]-Lactate)	1	[https://www.nature.com/articles/s41392-022-01151-3]
Altered Intercellular Communication	L-Lactate ([S]-Lactate, Lactate, D-Lactate, [R]-Lactate)	-1	[https://www.nature.com/articles/s41392-022-01151-3]
Loss of Proteostasis	L-Leucine (Leucine)	-1	[https://www.ncbi.nlm.nih.gov/pmc/articles/PMC8645596/]
Disabled Autophagy	L-Leucine (Leucine)	1	[https://www.sciencedirect.com/science/article/pii/S2468501119300082]
Deregulated Nutrient Sensing	L-Leucine (Leucine)	-1	[https://www.ncbi.nlm.nih.gov/pmc/articles/PMC8645596/]
Deregulated Nutrient Sensing	L-Lysine (Lysine, D-Lysine)	-1	[https://www.sciencedirect.com/science/article/pii/S2468501119300082]
Mitochondrial Dysfunction	L-Malate ([S]-Malate, L-Malic acid, Malate, D-Malate, [R]-Malate)	-1	[https://www.sciencedirect.com/science/article/pii/S2468501119300082]
Disabled Autophagy	L-Methionine (D-Methionine)	1	[https://www.sciencedirect.com/science/article/pii/S2468501119300082]
Deregulated Nutrient Sensing	L-Methionine (D-Methionine)	-1	[https://www.mdpi.com/2308-3417/5/4/95]
Mitochondrial Dysfunction	L-Methionine (D-Methionine)	-1	[https://www.mdpi.com/2308-3417/5/4/95]
Telomere Attrition	L-Phenylalanine (Phenylalanine, D-Phenylalanine)	1	[https://www.sciencedirect.com/science/article/pii/S2468501119300082]
Chronic Inflammation	L-Phenylalanine (Phenylalanine, D-Phenylalanine)	1	[https://www.sciencedirect.com/science/article/pii/S2468501119300082]
Loss of Proteostasis	L-Proline (Proline, D-Proline)	-1	[https://www.sciencedirect.com/science/article/pii/S2468501119300082]
Deregulated Nutrient Sensing	L-Serine (Serine, D-Serine)	-1	[https://www.sciencedirect.com/science/article/pii/S2468501119300082]
Chronic Inflammation	L-Serine (Serine, D-Serine)	-1	[https://www.sciencedirect.com/science/article/pii/S2468501119300082]
Loss of Proteostasis	L-Threonine (Threonine)	-1	[https://www.sciencedirect.com/science/article/pii/S2468501119300082]
Stem Cell Exhaustion	L-Threonine (Threonine)	-1	[https://www.sciencedirect.com/science/article/pii/S2468501119300082]
Loss of Proteostasis	L-Tryptophan (Tryptophan)	-1	[https://www.sciencedirect.com/science/article/pii/S2468501119300082]
Deregulated Nutrient Sensing	L-Tryptophan (Tryptophan)	-1	[https://www.sciencedirect.com/science/article/pii/S2468501119300082]
Mitochondrial Dysfunction	L-Tryptophan (Tryptophan)	-1	[https://www.sciencedirect.com/science/article/pii/S2468501119300082]
Altered Intercellular Communication	L-Tyrosine (Tyrosine)	-1	[https://www.sciencedirect.com/science/article/pii/S2468501119300082]
Mitochondrial Dysfunction	L-Valine (Valine, D-Valine)	-1	[https://www.sciencedirect.com/science/article/pii/S2468501119300082]
Dysbiosis	Malonate	1	[https://www.ncbi.nlm.nih.gov/pmc/articles/PMC4442863/]
Altered Intercellular Communication	Mg2+ (Magnesium)	-1	[https://www.ncbi.nlm.nih.gov/pmc/articles/PMC7912123/]
Chronic Inflammation	Mg2+ (Magnesium)	-1	[https://www.ncbi.nlm.nih.gov/pmc/articles/PMC7912123/]
Chronic Inflammation	Mucin (Mucus Glycoprotein)	-1	[https://www.ncbi.nlm.nih.gov/pmc/articles/PMC6363726/]
DNA damage and Genomic Instability	NH3 (Ammonia, NH4+, Ammonium)	1	[https://www.nature.com/articles/s41598-020-65196-6]
Mitochondrial Dysfunction	Niacin (Vitamin B3, Nicotinic acid, Nicotinate, Nicotinamide, Vitamin B3)	-1	[https://www.ncbi.nlm.nih.gov/pmc/articles/PMC7824468/]
Chronic Inflammation	Niacin (Vitamin B3, Nicotinic acid, Nicotinate, Nicotinamide, Vitamin B3)	-1	[https://www.ncbi.nlm.nih.gov/pmc/articles/PMC7824468/]
Loss of Proteostasis	Nitrate (NO3-)	-1	[https://www.ncbi.nlm.nih.gov/pmc/articles/PMC9261383/]
Deregulated Nutrient Sensing	Nitrate (NO3-)	-1	[https://www.ncbi.nlm.nih.gov/pmc/articles/PMC9261383/]
DNA damage and Genomic Instability	Nitric Oxide (NO)	-1	[https://biomedres.us/fulltexts/BJSTR.MS.ID.001791.php]
Chronic Inflammation	Nitric Oxide (NO)	-1	[https://www.ncbi.nlm.nih.gov/pmc/articles/PMC9261383/]
Mitochondrial Dysfunction	Nitrite (NO2-)	-1	[https://www.ncbi.nlm.nih.gov/pmc/articles/PMC9261383/]
Disabled Autophagy	Oleic acid ([9Z]-Octadecenoic acid)	-1	[https://www.ncbi.nlm.nih.gov/pmc/articles/PMC6930725/]
Chronic Inflammation	Oleic acid ([9Z]-Octadecenoic acid)	-1	[https://www.ncbi.nlm.nih.gov/pmc/articles/PMC6930725/]
DNA damage and Genomic Instability	Palmitate (Palmitic acid, Hexadecanoic acid, Hexadecanoate)	1	[https://www.ncbi.nlm.nih.gov/pmc/articles/PMC9214712/]
Cellular Senescence	Palmitate (Palmitic acid, Hexadecanoic acid, Hexadecanoate)	1	[https://www.ncbi.nlm.nih.gov/pmc/articles/PMC9214712/]
DNA damage and Genomic Instability	p-Cresol (4-methylphenol, 4-cresol)	1	[https://www.ncbi.nlm.nih.gov/pmc/articles/PMC6546321/]
Altered Intercellular Communication	p-Cresol (4-methylphenol, 4-cresol)	1	[https://www.ncbi.nlm.nih.gov/pmc/articles/PMC8941194/]
Deregulated Nutrient Sensing	Phylloquinone (Vitamin K1)	-1	[https://www.ncbi.nlm.nih.gov/pmc/articles/PMC4457282/]
DNA damage and Genomic Instability	Propanoate (Propionate)	1	[https://www.ncbi.nlm.nih.gov/pmc/articles/PMC7831739/]
Disabled Autophagy	Propanoate (Propionate)	-1	[https://www.nature.com/articles/cdd2010117#Sec2]
Deregulated Nutrient Sensing	Propanoate (Propionate)	-1	[https://www.nature.com/articles/cdd2010117#Sec2]
Mitochondrial Dysfunction	Propanoate (Propionate)	1	[https://www.ncbi.nlm.nih.gov/pmc/articles/PMC7831739/]
Chronic Inflammation	Propanoate (Propionate)	1	[https://www.ncbi.nlm.nih.gov/pmc/articles/PMC7831739/]
Disabled Autophagy	Putrescine	-1	[https://www.sciencedirect.com/science/article/pii/S1097276519306884]
Deregulated Nutrient Sensing	Pyridoxal (Vitamin B6, Pyridoxine, Pyridoxamine, Vitamin B6)	-1	[https://www.ncbi.nlm.nih.gov/pmc/articles/PMC7693528/]
Chronic Inflammation	Pyridoxal (Vitamin B6, Pyridoxine, Pyridoxamine, Vitamin B6)	-1	[https://www.ncbi.nlm.nih.gov/pmc/articles/PMC7693528/]
Loss of Proteostasis	Pyruvate	-1	[https://www.ncbi.nlm.nih.gov/pmc/articles/PMC6737085/]
Deregulated Nutrient Sensing	Pyruvate	-1	[https://www.ncbi.nlm.nih.gov/pmc/articles/PMC8645596/]
Mitochondrial Dysfunction	Pyruvate	-1	[https://www.ncbi.nlm.nih.gov/pmc/articles/PMC8645596/]
Stem Cell Exhaustion	Pyruvate	-1	[https://www.ncbi.nlm.nih.gov/pmc/articles/PMC6137334/]
DNA damage and Genomic Instability	Retinol (Vitamin A)	-1	[https://www.ncbi.nlm.nih.gov/pmc/articles/PMC3583891/]
Altered Intercellular Communication	Retinol (Vitamin A)	-1	[https://www.ncbi.nlm.nih.gov/pmc/articles/PMC7883262/]
Chronic Inflammation	Retinol (Vitamin A)	-1	[https://www.ncbi.nlm.nih.gov/pmc/articles/PMC7883262/]
Disabled Autophagy	Riboflavin (Vitamin B2)	-1	[https://www.ncbi.nlm.nih.gov/pmc/articles/PMC7037471/]
Chronic Inflammation	Riboflavin (Vitamin B2)	-1	[https://www.ncbi.nlm.nih.gov/pmc/articles/PMC7037471/]
DNA damage and Genomic Instability	Spermidine	-1	[https://www.sciencedirect.com/science/article/pii/S1097276519306884]
Epigenetic Alterations	Spermidine	-1	[https://www.sciencedirect.com/science/article/pii/S1097276519306884]
Loss of Proteostasis	Spermidine	-1	[https://www.ncbi.nlm.nih.gov/pmc/articles/PMC6287690/ ]
Disabled Autophagy	Spermidine	-1	[https://www.sciencedirect.com/science/article/pii/S1097276519306884]
Cellular Senescence	Spermidine	-1	[https://www.nature.com/articles/s43587-022-00322-9]
Stem Cell Exhaustion	Spermidine	-1	[https://www.nature.com/articles/s43587-022-00322-9]
DNA damage and Genomic Instability	Spermine	-1	[https://www.sciencedirect.com/science/article/pii/S1097276519306884]
Epigenetic Alterations	Spermine	-1	[https://www.sciencedirect.com/science/article/pii/S1097276519306884]
Disabled Autophagy	Spermine	-1	[https://www.sciencedirect.com/science/article/pii/S1097276519306884]
Deregulated Nutrient Sensing	Succinate	-1	[https://www.ncbi.nlm.nih.gov/pmc/articles/PMC6938788/]
Dysbiosis	Succinate	-1	[https://www.ncbi.nlm.nih.gov/pmc/articles/PMC6938788/]
Chronic Inflammation	Succinate	-1	[https://www.ncbi.nlm.nih.gov/pmc/articles/PMC6938788/]
Disabled Autophagy	Taurine	-1	[https://www.ncbi.nlm.nih.gov/pmc/articles/PMC7996097/]
Mitochondrial Dysfunction	Taurine	-1	[https://www.ncbi.nlm.nih.gov/pmc/articles/PMC5097872/]
Stem Cell Exhaustion	Taurine	-1	[https://www.ncbi.nlm.nih.gov/pmc/articles/PMC7963329/]
Altered Intercellular Communication	Taurine	-1	[https://www.ncbi.nlm.nih.gov/pmc/articles/PMC7253024/]
Chronic Inflammation	Taurine	-1	[https://www.ncbi.nlm.nih.gov/pmc/articles/PMC7253024/]
Disabled Autophagy	Thiamine (Vitamin B1, Thiamin)	-1	[https://www.ncbi.nlm.nih.gov/pmc/articles/PMC9714793/]
Mitochondrial Dysfunction	Thiamine (Vitamin B1, Thiamin)	-1	[https://www.ncbi.nlm.nih.gov/pmc/articles/PMC6459027/]
Telomere Attrition	Thymidine	-1	[https://www.nature.com/articles/s41588-023-01339-5]
Chronic Inflammation	Toluene	1	[https://www.ncbi.nlm.nih.gov/pmc/articles/PMC8999586/]
Disabled Autophagy	Trimethylamine	1	[https://www.sciencedirect.com/science/article/abs/pii/S0006291X1731207X?via%3Dihub]
Cellular Senescence	Trimethylamine	1	[https://www.ncbi.nlm.nih.gov/pmc/articles/PMC7534046/]
Chronic Inflammation	Trimethylamine	1	[https://www.ncbi.nlm.nih.gov/pmc/articles/PMC7534046/]
Disabled Autophagy	Trimethylamine N-oxide (Trimethylamine-N-oxide)	1	[https://www.sciencedirect.com/science/article/abs/pii/S0006291X1731207X?via%3Dihub]
Cellular Senescence	Trimethylamine N-oxide (Trimethylamine-N-oxide)	1	[https://www.ncbi.nlm.nih.gov/pmc/articles/PMC7534046/]
Chronic Inflammation	Trimethylamine N-oxide (Trimethylamine-N-oxide)	1	[https://www.ncbi.nlm.nih.gov/pmc/articles/PMC7534046/]
Loss of Proteostasis	Uridine	-1	[https://www.ncbi.nlm.nih.gov/pmc/articles/PMC7862225/]
Mitochondrial Dysfunction	Uridine	-1	[https://www.ncbi.nlm.nih.gov/pmc/articles/PMC9278450/]
Cellular Senescence	Uridine	-1	[https://www.ncbi.nlm.nih.gov/pmc/articles/PMC9278450/]
Chronic Inflammation	Uridine	-1	[https://www.ncbi.nlm.nih.gov/pmc/articles/PMC9278450/]
Epigenetic Alterations	Valerate (Pentanoic acid, Pentanoate)	-1	[https://www.ncbi.nlm.nih.gov/pmc/articles/PMC10003333/]
