## Supplementary material for "MoMA: Large scale network model of Microbes, Metabolites and Aging hallmarks": Final adjacency matrix

Microbe or Module	Altered_Intercellular_Communication	Cellular_Senescence	Chronic_Inflammation	DNA_damage_and_Genomic_Instability	Deregulated_Nutrient_Sensing	Disabled_Autophagy	Dysbiosis	Epigenetic_Alterations	Loss_of_Proteostasis	Mitochondrial_Dysfunction	Stem_Cell_Exhaustion	Telomere_Attrition
Halanaerobium hydrogeniformans	-1	-1	-1	-1	-1	-1	-1	-1	-1	-1	0	-1
Alloprevotella rava	-1	-1	-1	-1	-1	0	-1	-1	-1	-1	0	0
Leishmania infantum	-1	-1	-1	-1	-1	1	-1	-1	-1	-1	-1	0
Module_1	-1	-1	-1	-1	-1	1	-1	-1	-1	-1	0	0
Module_2	-1	-1	0	0	-1	1	0	-1	-1	0	0	0
Module_3	-1	0	-1	-1	-1	0	-1	-1	-1	-1	0	0
Module_4	-1	0	-1	-1	-1	1	-1	-1	-1	-1	0	0
Module_5	-1	0	0	0	-1	-1	0	0	-1	-1	-1	0
Module_6	-1	0	0	0	0	1	0	-1	-1	0	0	0
Module_7	-1	0	0	1	0	1	1	-1	-1	1	0	0
Module_8	0	-1	-1	-1	-1	-1	0	-1	-1	-1	0	-1
Module_9	0	-1	-1	-1	-1	0	0	0	0	0	0	0
Empedobacter brevis	0	-1	-1	0	-1	0	-1	0	0	0	0	0
Methanohalophilus mahii	0	-1	-1	0	0	-1	0	0	0	0	0	0
Thermococcus kodakarensis	0	-1	0	-1	-1	-1	0	-1	-1	0	-1	0
Thermus thermophilus	0	-1	0	-1	0	-1	0	-1	-1	1	-1	0
Module_10	0	-1	0	0	-1	-1	0	0	0	0	0	0
Ignavibacterium album	0	-1	0	0	-1	0	-1	0	0	-1	0	0
Module_11	0	-1	0	0	-1	0	0	0	0	0	0	0
Neisseria subflava	0	-1	0	0	-1	0	0	0	0	1	0	0
Sodalis glossinidius	0	-1	0	0	-1	1	0	0	0	1	0	0
Flavobacterium frigoris	0	-1	0	1	-1	0	0	0	0	0	0	0
Azotobacter vinelandii	0	-1	0	1	-1	0	1	0	0	1	0	0
Buchnera aphidicola	0	-1	1	-1	-1	1	0	0	-1	-1	0	0
Peptoniphilus duerdenii	0	-1	1	1	-1	1	1	1	1	1	0	0
Module_12	0	0	-1	-1	0	0	0	0	-1	0	0	0
Bergeyella zoohelcum	0	0	-1	0	0	0	-1	0	0	0	0	0
Module_13	0	0	0	-1	0	0	0	0	0	0	0	0
Methylorubrum extorquens	0	0	0	-1	0	0	0	1	0	1	0	0
Thiobacillus denitrificans	0	0	0	-1	1	0	0	0	1	1	0	0
Wigglesworthia glossinidia	0	0	0	0	0	-1	0	0	0	-1	0	0
Mycoplasma alkalescens	0	0	0	0	0	-1	0	0	0	0	0	0
Sutterella wadsworthensis	0	0	0	0	0	-1	0	0	0	1	0	0
Methylophaga thiooxydans	0	0	0	0	0	0	-1	0	0	-1	0	0
Psychroflexus gondwanensis	0	0	0	0	0	0	-1	0	0	0	0	0
Module_14	0	0	0	0	0	0	0	-1	0	0	0	0
Module_15	0	0	0	0	0	0	0	0	0	-1	0	0
Module_16	0	0	0	0	0	0	0	0	0	1	0	0
Shigella flexneri	0	0	0	0	0	0	0	1	0	-1	0	0
Mycobacterium leprae	0	0	0	0	0	0	0	1	0	0	0	0
Paenibacillus larvae	0	0	0	0	0	1	0	0	0	1	0	0
Bacillus megaterium	0	0	0	0	1	0	0	-1	1	0	0	0
Module_17	0	0	0	0	1	0	0	0	1	0	0	0
Module_18	0	0	0	0	1	0	0	0	1	1	0	0
Pyrococcus abyssi	0	0	0	0	1	0	0	0	1	1	1	0
Enterobacter cloacae	0	0	0	1	0	-1	0	0	0	0	0	0
Module_19	0	0	0	1	0	0	0	0	0	0	0	0
Proteus mirabilis	0	0	0	1	0	0	0	1	0	0	0	0
Module_20	0	0	0	1	1	0	0	0	1	0	0	0
Vibrio cholerae	0	0	1	0	0	0	0	0	0	-1	0	0
Mitsuokella multacida	0	0	1	0	0	0	0	0	0	0	0	0
Module_21	0	0	1	0	0	0	0	0	0	1	0	0
Module_22	0	0	1	0	0	0	1	0	0	0	0	0
Erysipelothrix rhusiopathiae	0	0	1	0	0	1	0	0	0	0	0	0
Module_23	0	0	1	0	0	1	0	0	0	1	0	0
Cutibacterium acnes	0	0	1	0	1	0	0	0	0	0	0	0
Module_24	0	0	1	0	1	0	1	0	0	1	0	0
Module_25	0	0	1	0	1	0	1	0	1	0	0	0
Roseobacter denitrificans	0	0	1	0	1	0	1	0	1	1	0	0
Neisseria gonorrhoeae	0	0	1	0	1	1	0	0	0	1	0	0
Listeria monocytogenes	0	0	1	1	0	1	0	0	0	1	0	0
Module_26	0	1	-1	-1	0	-1	-1	-1	-1	-1	0	0
Module_27	0	1	1	1	1	1	0	1	1	1	0	1
Module_28	1	-1	0	0	-1	-1	0	1	1	0	0	0
Aeromonas hydrophila	1	-1	0	0	-1	-1	0	1	1	1	0	0
Module_29	1	0	0	0	0	-1	0	1	1	0	0	0
Trichophyton verrucosum	1	0	0	0	0	1	0	0	0	1	0	0
Thermus islandicus	1	0	1	0	1	0	1	0	1	1	1	0
Turicibacter sanguinis	1	0	1	1	1	-1	1	1	1	1	0	0
Calditerrivibrio nitroreducens	1	0	1	1	1	-1	1	1	1	1	1	0
Module_30	1	0	1	1	1	0	1	1	1	1	0	0
Chlorobium phaeobacteroides	1	0	1	1	1	1	1	1	1	1	1	0
Module_31	1	1	1	1	1	1	0	1	1	1	0	1
Module_32	1	1	1	1	1	1	1	1	1	1	0	1
