## Supplementary material for "MoMA: Large scale network model of Microbes, Metabolites and Aging hallmarks": Pairwise interaction network

	Microbe	Hallmark	Interaction
0	Halanaerobium hydrogeniformans	Altered_Intercellular_Communication	-1
1	Halanaerobium hydrogeniformans	Cellular_Senescence	-1
2	Halanaerobium hydrogeniformans	Chronic_Inflammation	-1
3	Halanaerobium hydrogeniformans	DNA_damage_and_Genomic_Instability	-1
4	Halanaerobium hydrogeniformans	Deregulated_Nutrient_Sensing	-1
5	Halanaerobium hydrogeniformans	Disabled_Autophagy	-1
6	Halanaerobium hydrogeniformans	Dysbiosis	-1
7	Halanaerobium hydrogeniformans	Epigenetic_Alterations	-1
8	Halanaerobium hydrogeniformans	Loss_of_Proteostasis	-1
9	Halanaerobium hydrogeniformans	Mitochondrial_Dysfunction	-1
10	Halanaerobium hydrogeniformans	Telomere_Attrition	-1
11	Alloprevotella rava	Altered_Intercellular_Communication	-1
12	Alloprevotella rava	Cellular_Senescence	-1
13	Alloprevotella rava	Chronic_Inflammation	-1
14	Alloprevotella rava	DNA_damage_and_Genomic_Instability	-1
15	Alloprevotella rava	Deregulated_Nutrient_Sensing	-1
16	Alloprevotella rava	Dysbiosis	-1
17	Alloprevotella rava	Epigenetic_Alterations	-1
18	Alloprevotella rava	Loss_of_Proteostasis	-1
19	Alloprevotella rava	Mitochondrial_Dysfunction	-1
20	Leishmania infantum	Altered_Intercellular_Communication	-1
21	Leishmania infantum	Cellular_Senescence	-1
22	Leishmania infantum	Chronic_Inflammation	-1
23	Leishmania infantum	DNA_damage_and_Genomic_Instability	-1
24	Leishmania infantum	Deregulated_Nutrient_Sensing	-1
25	Leishmania infantum	Disabled_Autophagy	1
26	Leishmania infantum	Dysbiosis	-1
27	Leishmania infantum	Epigenetic_Alterations	-1
28	Leishmania infantum	Loss_of_Proteostasis	-1
29	Leishmania infantum	Mitochondrial_Dysfunction	-1
30	Leishmania infantum	Stem_Cell_Exhaustion	-1
31	Module_1	Altered_Intercellular_Communication	-1
32	Module_1	Cellular_Senescence	-1
33	Module_1	Chronic_Inflammation	-1
34	Module_1	DNA_damage_and_Genomic_Instability	-1
35	Module_1	Deregulated_Nutrient_Sensing	-1
36	Module_1	Disabled_Autophagy	1
37	Module_1	Dysbiosis	-1
38	Module_1	Epigenetic_Alterations	-1
39	Module_1	Loss_of_Proteostasis	-1
40	Module_1	Mitochondrial_Dysfunction	-1
41	Module_2	Altered_Intercellular_Communication	-1
42	Module_2	Cellular_Senescence	-1
43	Module_2	Deregulated_Nutrient_Sensing	-1
44	Module_2	Disabled_Autophagy	1
45	Module_2	Epigenetic_Alterations	-1
46	Module_2	Loss_of_Proteostasis	-1
47	Module_3	Altered_Intercellular_Communication	-1
48	Module_3	Chronic_Inflammation	-1
49	Module_3	DNA_damage_and_Genomic_Instability	-1
50	Module_3	Deregulated_Nutrient_Sensing	-1
51	Module_3	Dysbiosis	-1
52	Module_3	Epigenetic_Alterations	-1
53	Module_3	Loss_of_Proteostasis	-1
54	Module_3	Mitochondrial_Dysfunction	-1
55	Module_4	Altered_Intercellular_Communication	-1
56	Module_4	Chronic_Inflammation	-1
57	Module_4	DNA_damage_and_Genomic_Instability	-1
58	Module_4	Deregulated_Nutrient_Sensing	-1
59	Module_4	Disabled_Autophagy	1
60	Module_4	Dysbiosis	-1
61	Module_4	Epigenetic_Alterations	-1
62	Module_4	Loss_of_Proteostasis	-1
63	Module_4	Mitochondrial_Dysfunction	-1
64	Module_5	Altered_Intercellular_Communication	-1
65	Module_5	Deregulated_Nutrient_Sensing	-1
66	Module_5	Disabled_Autophagy	-1
67	Module_5	Loss_of_Proteostasis	-1
68	Module_5	Mitochondrial_Dysfunction	-1
69	Module_5	Stem_Cell_Exhaustion	-1
70	Module_6	Altered_Intercellular_Communication	-1
71	Module_6	Disabled_Autophagy	1
72	Module_6	Epigenetic_Alterations	-1
73	Module_6	Loss_of_Proteostasis	-1
74	Module_7	Altered_Intercellular_Communication	-1
75	Module_7	DNA_damage_and_Genomic_Instability	1
76	Module_7	Disabled_Autophagy	1
77	Module_7	Dysbiosis	1
78	Module_7	Epigenetic_Alterations	-1
79	Module_7	Loss_of_Proteostasis	-1
80	Module_7	Mitochondrial_Dysfunction	1
81	Module_8	Cellular_Senescence	-1
82	Module_8	Chronic_Inflammation	-1
83	Module_8	DNA_damage_and_Genomic_Instability	-1
84	Module_8	Deregulated_Nutrient_Sensing	-1
85	Module_8	Disabled_Autophagy	-1
86	Module_8	Epigenetic_Alterations	-1
87	Module_8	Loss_of_Proteostasis	-1
88	Module_8	Mitochondrial_Dysfunction	-1
89	Module_8	Telomere_Attrition	-1
90	Module_9	Cellular_Senescence	-1
91	Module_9	Chronic_Inflammation	-1
92	Module_9	DNA_damage_and_Genomic_Instability	-1
93	Module_9	Deregulated_Nutrient_Sensing	-1
94	Empedobacter brevis	Cellular_Senescence	-1
95	Empedobacter brevis	Chronic_Inflammation	-1
96	Empedobacter brevis	Deregulated_Nutrient_Sensing	-1
97	Empedobacter brevis	Dysbiosis	-1
98	Methanohalophilus mahii	Cellular_Senescence	-1
99	Methanohalophilus mahii	Chronic_Inflammation	-1
100	Methanohalophilus mahii	Disabled_Autophagy	-1
101	Thermococcus kodakarensis	Cellular_Senescence	-1
102	Thermococcus kodakarensis	DNA_damage_and_Genomic_Instability	-1
103	Thermococcus kodakarensis	Deregulated_Nutrient_Sensing	-1
104	Thermococcus kodakarensis	Disabled_Autophagy	-1
105	Thermococcus kodakarensis	Epigenetic_Alterations	-1
106	Thermococcus kodakarensis	Loss_of_Proteostasis	-1
107	Thermococcus kodakarensis	Stem_Cell_Exhaustion	-1
108	Thermus thermophilus	Cellular_Senescence	-1
109	Thermus thermophilus	DNA_damage_and_Genomic_Instability	-1
110	Thermus thermophilus	Disabled_Autophagy	-1
111	Thermus thermophilus	Epigenetic_Alterations	-1
112	Thermus thermophilus	Loss_of_Proteostasis	-1
113	Thermus thermophilus	Mitochondrial_Dysfunction	1
114	Thermus thermophilus	Stem_Cell_Exhaustion	-1
115	Module_10	Cellular_Senescence	-1
116	Module_10	Deregulated_Nutrient_Sensing	-1
117	Module_10	Disabled_Autophagy	-1
118	Ignavibacterium album	Cellular_Senescence	-1
119	Ignavibacterium album	Deregulated_Nutrient_Sensing	-1
120	Ignavibacterium album	Dysbiosis	-1
121	Ignavibacterium album	Mitochondrial_Dysfunction	-1
122	Module_11	Cellular_Senescence	-1
123	Module_11	Deregulated_Nutrient_Sensing	-1
124	Neisseria subflava	Cellular_Senescence	-1
125	Neisseria subflava	Deregulated_Nutrient_Sensing	-1
126	Neisseria subflava	Mitochondrial_Dysfunction	1
127	Sodalis glossinidius	Cellular_Senescence	-1
128	Sodalis glossinidius	Deregulated_Nutrient_Sensing	-1
129	Sodalis glossinidius	Disabled_Autophagy	1
130	Sodalis glossinidius	Mitochondrial_Dysfunction	1
131	Flavobacterium frigoris	Cellular_Senescence	-1
132	Flavobacterium frigoris	DNA_damage_and_Genomic_Instability	1
133	Flavobacterium frigoris	Deregulated_Nutrient_Sensing	-1
134	Azotobacter vinelandii	Cellular_Senescence	-1
135	Azotobacter vinelandii	DNA_damage_and_Genomic_Instability	1
136	Azotobacter vinelandii	Deregulated_Nutrient_Sensing	-1
137	Azotobacter vinelandii	Dysbiosis	1
138	Azotobacter vinelandii	Mitochondrial_Dysfunction	1
139	Buchnera aphidicola	Cellular_Senescence	-1
140	Buchnera aphidicola	Chronic_Inflammation	1
141	Buchnera aphidicola	DNA_damage_and_Genomic_Instability	-1
142	Buchnera aphidicola	Deregulated_Nutrient_Sensing	-1
143	Buchnera aphidicola	Disabled_Autophagy	1
144	Buchnera aphidicola	Loss_of_Proteostasis	-1
145	Buchnera aphidicola	Mitochondrial_Dysfunction	-1
146	Peptoniphilus duerdenii	Cellular_Senescence	-1
147	Peptoniphilus duerdenii	Chronic_Inflammation	1
148	Peptoniphilus duerdenii	DNA_damage_and_Genomic_Instability	1
149	Peptoniphilus duerdenii	Deregulated_Nutrient_Sensing	-1
150	Peptoniphilus duerdenii	Disabled_Autophagy	1
151	Peptoniphilus duerdenii	Dysbiosis	1
152	Peptoniphilus duerdenii	Epigenetic_Alterations	1
153	Peptoniphilus duerdenii	Loss_of_Proteostasis	1
154	Peptoniphilus duerdenii	Mitochondrial_Dysfunction	1
155	Module_12	Chronic_Inflammation	-1
156	Module_12	DNA_damage_and_Genomic_Instability	-1
157	Module_12	Loss_of_Proteostasis	-1
158	Bergeyella zoohelcum	Chronic_Inflammation	-1
159	Bergeyella zoohelcum	Dysbiosis	-1
160	Module_13	DNA_damage_and_Genomic_Instability	-1
161	Methylorubrum extorquens	DNA_damage_and_Genomic_Instability	-1
162	Methylorubrum extorquens	Epigenetic_Alterations	1
163	Methylorubrum extorquens	Mitochondrial_Dysfunction	1
164	Thiobacillus denitrificans	DNA_damage_and_Genomic_Instability	-1
165	Thiobacillus denitrificans	Deregulated_Nutrient_Sensing	1
166	Thiobacillus denitrificans	Loss_of_Proteostasis	1
167	Thiobacillus denitrificans	Mitochondrial_Dysfunction	1
168	Wigglesworthia glossinidia	Disabled_Autophagy	-1
169	Wigglesworthia glossinidia	Mitochondrial_Dysfunction	-1
170	Mycoplasma alkalescens	Disabled_Autophagy	-1
171	Sutterella wadsworthensis	Disabled_Autophagy	-1
172	Sutterella wadsworthensis	Mitochondrial_Dysfunction	1
173	Methylophaga thiooxydans	Dysbiosis	-1
174	Methylophaga thiooxydans	Mitochondrial_Dysfunction	-1
175	Psychroflexus gondwanensis	Dysbiosis	-1
176	Module_14	Epigenetic_Alterations	-1
177	Module_15	Mitochondrial_Dysfunction	-1
178	Module_16	Mitochondrial_Dysfunction	1
179	Shigella flexneri	Epigenetic_Alterations	1
180	Shigella flexneri	Mitochondrial_Dysfunction	-1
181	Mycobacterium leprae	Epigenetic_Alterations	1
182	Paenibacillus larvae	Disabled_Autophagy	1
183	Paenibacillus larvae	Mitochondrial_Dysfunction	1
184	Bacillus megaterium	Deregulated_Nutrient_Sensing	1
185	Bacillus megaterium	Epigenetic_Alterations	-1
186	Bacillus megaterium	Loss_of_Proteostasis	1
187	Module_17	Deregulated_Nutrient_Sensing	1
188	Module_17	Loss_of_Proteostasis	1
189	Module_18	Deregulated_Nutrient_Sensing	1
190	Module_18	Loss_of_Proteostasis	1
191	Module_18	Mitochondrial_Dysfunction	1
192	Pyrococcus abyssi	Deregulated_Nutrient_Sensing	1
193	Pyrococcus abyssi	Loss_of_Proteostasis	1
194	Pyrococcus abyssi	Mitochondrial_Dysfunction	1
195	Pyrococcus abyssi	Stem_Cell_Exhaustion	1
196	Enterobacter cloacae	DNA_damage_and_Genomic_Instability	1
197	Enterobacter cloacae	Disabled_Autophagy	-1
198	Module_19	DNA_damage_and_Genomic_Instability	1
199	Proteus mirabilis	DNA_damage_and_Genomic_Instability	1
200	Proteus mirabilis	Epigenetic_Alterations	1
201	Module_20	DNA_damage_and_Genomic_Instability	1
202	Module_20	Deregulated_Nutrient_Sensing	1
203	Module_20	Loss_of_Proteostasis	1
204	Vibrio cholerae	Chronic_Inflammation	1
205	Vibrio cholerae	Mitochondrial_Dysfunction	-1
206	Mitsuokella multacida	Chronic_Inflammation	1
207	Module_21	Chronic_Inflammation	1
208	Module_21	Mitochondrial_Dysfunction	1
209	Module_22	Chronic_Inflammation	1
210	Module_22	Dysbiosis	1
211	Erysipelothrix rhusiopathiae	Chronic_Inflammation	1
212	Erysipelothrix rhusiopathiae	Disabled_Autophagy	1
213	Module_23	Chronic_Inflammation	1
214	Module_23	Disabled_Autophagy	1
215	Module_23	Mitochondrial_Dysfunction	1
216	Cutibacterium acnes	Chronic_Inflammation	1
217	Cutibacterium acnes	Deregulated_Nutrient_Sensing	1
218	Module_24	Chronic_Inflammation	1
219	Module_24	Deregulated_Nutrient_Sensing	1
220	Module_24	Dysbiosis	1
221	Module_24	Mitochondrial_Dysfunction	1
222	Module_25	Chronic_Inflammation	1
223	Module_25	Deregulated_Nutrient_Sensing	1
224	Module_25	Dysbiosis	1
225	Module_25	Loss_of_Proteostasis	1
226	Roseobacter denitrificans	Chronic_Inflammation	1
227	Roseobacter denitrificans	Deregulated_Nutrient_Sensing	1
228	Roseobacter denitrificans	Dysbiosis	1
229	Roseobacter denitrificans	Loss_of_Proteostasis	1
230	Roseobacter denitrificans	Mitochondrial_Dysfunction	1
231	Neisseria gonorrhoeae	Chronic_Inflammation	1
232	Neisseria gonorrhoeae	Deregulated_Nutrient_Sensing	1
233	Neisseria gonorrhoeae	Disabled_Autophagy	1
234	Neisseria gonorrhoeae	Mitochondrial_Dysfunction	1
235	Listeria monocytogenes	Chronic_Inflammation	1
236	Listeria monocytogenes	DNA_damage_and_Genomic_Instability	1
237	Listeria monocytogenes	Disabled_Autophagy	1
238	Listeria monocytogenes	Mitochondrial_Dysfunction	1
239	Module_26	Cellular_Senescence	1
240	Module_26	Chronic_Inflammation	-1
241	Module_26	DNA_damage_and_Genomic_Instability	-1
242	Module_26	Disabled_Autophagy	-1
243	Module_26	Dysbiosis	-1
244	Module_26	Epigenetic_Alterations	-1
245	Module_26	Loss_of_Proteostasis	-1
246	Module_26	Mitochondrial_Dysfunction	-1
247	Module_27	Cellular_Senescence	1
248	Module_27	Chronic_Inflammation	1
249	Module_27	DNA_damage_and_Genomic_Instability	1
250	Module_27	Deregulated_Nutrient_Sensing	1
251	Module_27	Disabled_Autophagy	1
252	Module_27	Epigenetic_Alterations	1
253	Module_27	Loss_of_Proteostasis	1
254	Module_27	Mitochondrial_Dysfunction	1
255	Module_27	Telomere_Attrition	1
256	Module_28	Altered_Intercellular_Communication	1
257	Module_28	Cellular_Senescence	-1
258	Module_28	Deregulated_Nutrient_Sensing	-1
259	Module_28	Disabled_Autophagy	-1
260	Module_28	Epigenetic_Alterations	1
261	Module_28	Loss_of_Proteostasis	1
262	Aeromonas hydrophila	Altered_Intercellular_Communication	1
263	Aeromonas hydrophila	Cellular_Senescence	-1
264	Aeromonas hydrophila	Deregulated_Nutrient_Sensing	-1
265	Aeromonas hydrophila	Disabled_Autophagy	-1
266	Aeromonas hydrophila	Epigenetic_Alterations	1
267	Aeromonas hydrophila	Loss_of_Proteostasis	1
268	Aeromonas hydrophila	Mitochondrial_Dysfunction	1
269	Module_29	Altered_Intercellular_Communication	1
270	Module_29	Disabled_Autophagy	-1
271	Module_29	Epigenetic_Alterations	1
272	Module_29	Loss_of_Proteostasis	1
273	Trichophyton verrucosum	Altered_Intercellular_Communication	1
274	Trichophyton verrucosum	Disabled_Autophagy	1
275	Trichophyton verrucosum	Mitochondrial_Dysfunction	1
276	Thermus islandicus	Altered_Intercellular_Communication	1
277	Thermus islandicus	Chronic_Inflammation	1
278	Thermus islandicus	Deregulated_Nutrient_Sensing	1
279	Thermus islandicus	Dysbiosis	1
280	Thermus islandicus	Loss_of_Proteostasis	1
281	Thermus islandicus	Mitochondrial_Dysfunction	1
282	Thermus islandicus	Stem_Cell_Exhaustion	1
283	Turicibacter sanguinis	Altered_Intercellular_Communication	1
284	Turicibacter sanguinis	Chronic_Inflammation	1
285	Turicibacter sanguinis	DNA_damage_and_Genomic_Instability	1
286	Turicibacter sanguinis	Deregulated_Nutrient_Sensing	1
287	Turicibacter sanguinis	Disabled_Autophagy	-1
288	Turicibacter sanguinis	Dysbiosis	1
289	Turicibacter sanguinis	Epigenetic_Alterations	1
290	Turicibacter sanguinis	Loss_of_Proteostasis	1
291	Turicibacter sanguinis	Mitochondrial_Dysfunction	1
292	Calditerrivibrio nitroreducens	Altered_Intercellular_Communication	1
293	Calditerrivibrio nitroreducens	Chronic_Inflammation	1
294	Calditerrivibrio nitroreducens	DNA_damage_and_Genomic_Instability	1
295	Calditerrivibrio nitroreducens	Deregulated_Nutrient_Sensing	1
296	Calditerrivibrio nitroreducens	Disabled_Autophagy	-1
297	Calditerrivibrio nitroreducens	Dysbiosis	1
298	Calditerrivibrio nitroreducens	Epigenetic_Alterations	1
299	Calditerrivibrio nitroreducens	Loss_of_Proteostasis	1
300	Calditerrivibrio nitroreducens	Mitochondrial_Dysfunction	1
301	Calditerrivibrio nitroreducens	Stem_Cell_Exhaustion	1
302	Module_30	Altered_Intercellular_Communication	1
303	Module_30	Chronic_Inflammation	1
304	Module_30	DNA_damage_and_Genomic_Instability	1
305	Module_30	Deregulated_Nutrient_Sensing	1
306	Module_30	Dysbiosis	1
307	Module_30	Epigenetic_Alterations	1
308	Module_30	Loss_of_Proteostasis	1
309	Module_30	Mitochondrial_Dysfunction	1
310	Chlorobium phaeobacteroides	Altered_Intercellular_Communication	1
311	Chlorobium phaeobacteroides	Chronic_Inflammation	1
312	Chlorobium phaeobacteroides	DNA_damage_and_Genomic_Instability	1
313	Chlorobium phaeobacteroides	Deregulated_Nutrient_Sensing	1
314	Chlorobium phaeobacteroides	Disabled_Autophagy	1
315	Chlorobium phaeobacteroides	Dysbiosis	1
316	Chlorobium phaeobacteroides	Epigenetic_Alterations	1
317	Chlorobium phaeobacteroides	Loss_of_Proteostasis	1
318	Chlorobium phaeobacteroides	Mitochondrial_Dysfunction	1
319	Chlorobium phaeobacteroides	Stem_Cell_Exhaustion	1
320	Module_31	Altered_Intercellular_Communication	1
321	Module_31	Cellular_Senescence	1
322	Module_31	Chronic_Inflammation	1
323	Module_31	DNA_damage_and_Genomic_Instability	1
324	Module_31	Deregulated_Nutrient_Sensing	1
325	Module_31	Disabled_Autophagy	1
326	Module_31	Epigenetic_Alterations	1
327	Module_31	Loss_of_Proteostasis	1
328	Module_31	Mitochondrial_Dysfunction	1
329	Module_31	Telomere_Attrition	1
330	Module_32	Altered_Intercellular_Communication	1
331	Module_32	Cellular_Senescence	1
332	Module_32	Chronic_Inflammation	1
333	Module_32	DNA_damage_and_Genomic_Instability	1
334	Module_32	Deregulated_Nutrient_Sensing	1
335	Module_32	Disabled_Autophagy	1
336	Module_32	Dysbiosis	1
337	Module_32	Epigenetic_Alterations	1
338	Module_32	Loss_of_Proteostasis	1
339	Module_32	Mitochondrial_Dysfunction	1
340	Module_32	Telomere_Attrition	1
